# Architecture and evolution of the *cis*-regulatory system of the echinoderm *kirrelL* gene

**DOI:** 10.1101/2021.08.27.457814

**Authors:** Jian Ming Khor, Jennifer Guerrero-Santoro, Charles A. Ettensohn

**Author notes:** Corresponding author: Charles A. Ettensohn.

## Abstract

The gene regulatory network (GRN) that underlies echinoderm skeletogenesis is a prominent model of GRN architecture and evolution. *KirrelL* is an essential downstream effector gene in this network and encodes an Ig-superfamily protein required for the fusion of skeletogenic cells and the formation of the skeleton. In this study, we dissected the transcriptional control region of the *kirrelL* gene of the purple sea urchin, *Strongylocentrotus purpuratus*. Using plasmid- and BAC-based transgenic reporter assays, we identified key *cis*-regulatory elements (CREs) and transcription factor inputs that regulate *Sp-kirrelL*, including direct, positive inputs from two key transcription factors in the skeletogenic GRN, Alx1 and Ets1. We next identified *kirrelL cis*-regulatory regions from seven other echinoderm species that together represent all classes within the phylum. By introducing these heterologous regulatory regions into developing sea urchin embryos we provide evidence of their remarkable conservation across ~500 million years of evolution. We dissected in detail the *kirrelL* regulatory region of the sea star, *Patiria miniata*, and demonstrated that it also receives direct inputs from Alx1 and Ets1. Our findings identify *kirrelL* as a component of the ancestral echinoderm skeletogenic GRN. They support the view that GRN sub-circuits, including specific transcription factor-CRE interactions, can remain stable over vast periods of evolutionary history. Lastly, our analysis of *kirrelL* establishes direct linkages between a developmental GRN and an effector gene that controls a key morphogenetic cell behavior, cell-cell fusion, providing a paradigm for extending the explanatory power of GRNs.
