## Supplemental Table S1 for "Architecture and evolution of the *cis*-regulatory system of the echinoderm *kirrelL* gene"

### Sheet: Sheet1
Reporter construct	Total embryos scored	PMC only	PMC + ectopic	Ectopic only	% Expressing	% PMC only	% PMC + ectopic	% Ectopic only
ABCDEFG	135	81	32	1	84.4444	71.0526	28.0702	0.877193
ABC	134	4	2	1	5.22388	57.1429	28.5714	14.2857
A	No expression
B	No expression
C	408	15	7	13	8.57843	42.8571	20	37.1429
DEFG	392	117	10	15	36.2245	82.3944	7.04225	10.5634
D	No expression
E	No expression
F	No expression
G	151	27	7	12	30.4636	58.6957	15.2174	26.087
H	No expression
I	No expression
BC.ATAC	137	65	27	2	68.6131	69.1489	28.7234	2.12766
C.ATAC	248	101	9	4	45.9677	88.5965	7.89474	3.50877
C.Dnase	225	20	2	2	10.6667	83.3333	8.33333	8.33333
C.ChIP	1025	271	50	49	36.0976	73.2432	13.5135	13.2432
C.ChIP.Allsites	No expression
C.ChIP.AllAlx1sites	No expression
C.ChIP.Alx1halfsite1	181	24	5	13	23.2044	57.1429	11.9048	30.9524
C.ChIP.Alx1halfsite2	No expression
C.ChIP.Alx1palindrome	148	31	9	25	43.9189	47.6923	13.8462	38.4615
C.ChIP.AllEts1sites	No expression
C.ChIP.Ets1site1	No expression
C.ChIP.Ets1site2	230	18	2	15	15.2174	51.4286	5.71429	42.8571
C.ChIP.Ets1site3	162	17	5	9	19.1358	54.8387	16.129	29.0323
C.ChIP.Foxsite1	199	86	19	22	63.8191	67.7165	14.9606	17.3228
C.ChIP.AllMeissites	419	136	26	23	44.1527	73.5135	14.0541	12.4324
G1	No expression
G.ATAC	407	85	18	34	33.6609	62.0438	13.1387	24.8175
G2	298	24	4	13	13.7584	58.5366	9.7561	31.7073
G3	286	32	37	104	60.4895	18.4971	21.3873	60.1156
G2.1	No expression
G2.2	279	21	6	13	14.3369	52.5	15	32.5
G3.1	318	18	10	60	27.673	20.4545	11.3636	68.1818
G3.2	No expression
Sp-kirrelL promoter	716	40	19	77	18.9944	29.4118	13.9706	56.6176
G.ATAC.Allsites	188	3	2	52	30.3191	5.26316	3.50877	91.2281
G.ATAC.AllAlx1sites	472	25	38	167	48.7288	10.8696	16.5217	72.6087
G.ATAC.AllCebpasites	115	28	11	17	48.6957	50	19.6429	30.3571
G.ATAC.AllEts1sites	429	42	75	174	67.8322	14.433	25.7732	59.7938
G.ATAC.AllFosJunsites	190	37	15	29	42.6316	45.679	18.5185	35.8025
G.ATAC.AllFoxsites	135	39	14	23	56.2963	51.3158	18.4211	30.2632
G.ATAC.AllMeissites	164	31	10	23	39.0244	48.4375	15.625	35.9375
G.ATAC.Tbrainsite	135	35	14	19	50.3704	51.4706	20.5882	27.9412
A + Sp-kirrelL promoter + Sp-endo16 promoter	125	4	3	7	11.2	28.5714	21.4286	50
B + Sp-kirrelL promoter + Sp-endo16 promoter	241	57	8	7	29.8755	79.1667	11.1111	9.72222
C + Sp-kirrelL promoter + Sp-endo16 promoter	593	145	49	30	37.774	64.7321	21.875	13.3929
D + Sp-kirrelL promoter + Sp-endo16 promoter	212	6	5	12	10.8491	26.087	21.7391	52.1739
E + Sp-kirrelL promoter + Sp-endo16 promoter	253	44	6	8	22.9249	75.8621	10.3448	13.7931
F + Sp-kirrelL promoter + Sp-endo16 promoter	233	25	15	9	21.03	51.0204	30.6122	18.3673
H + Sp-kirrelL promoter + Sp-endo16 promoter	95	32	8	2	44.2105	76.1905	19.0476	4.7619
I + Sp-kirrelL promoter + Sp-endo16 promoter	228	105	20	23	64.9123	70.9459	13.5135	15.5405
C + shuffled Sp-kirrelL promoter + Sp-endo16 promoter	No expression
C + Sp-kirrelL promoter only	302	24	14	11	16.2252	48.9796	28.5714	22.449
Sp-kirrelL.GFP.BAC	366	123	7	5	36.8852	91.1111	5.18519	3.7037
Et-kirrelL.CRE	203	115	37	18	83.7438	67.6471	21.7647	10.5882
Pp-kirrelL.CRE	233	11	0	0	4.72103	100	0	0
Pm-kirrelL.CRE	221	41	4	7	23.5294	78.8462	7.69231	13.4615
Aplc-kirrelL.CRE	197	73	6	4	42.132	87.9518	7.22892	4.81928
Of-kirrelL.CRE	201	97	26	6	64.1791	75.1938	20.155	4.65116
Aj-kirrelL.CRE	303	45	0	3	15.8416	93.75	0	6.25
Pm1	No expression
Pm2	274	141	14	7	59.1241	87.037	8.64198	4.32099
Pm3	No expression
PmG	440	140	50	60	56.8182	56	20	24
PmG1	115	7	3	2	10.4348	58.3333	25	16.6667
PmG2	95	8	3	7	18.9474	44.4444	16.6667	38.8889
PmG.Allsites	No expression
PmG.AllAlx1sites	272	7	11	76	34.5588	7.44681	11.7021	80.8511
PmG.AllEts1sites	360	10	25	106	39.1667	7.0922	17.7305	75.1773
PmG.FosJunsite	250	71	28	28	50.8	55.9055	22.0472	22.0472
PmG.AllFoxsites	213	54	20	27	47.4178	53.4653	19.802	26.7327
PmG.AllMeissites	242	68	25	31	51.2397	54.8387	20.1613	25
PmG.AllMitfsites	225	58	22	30	48.8889	52.7273	20	27.2727
SpC + PmG1 + Sp-endo16 promoter	107	23	8	11	39.2523	54.7619	19.0476	26.1905
SpC + PmG1 + Sp-endo16 promoter	153	57	32	8	63.3987	58.7629	32.9897	8.24742
SpC + shuffled PmG1 + Sp-endo16 promoter	No expression
SpC + shuffled PmG2 + Sp-endo16 promoter	No expression
