## Supplemental Table S2 for "Architecture and evolution of the *cis*-regulatory system of the echinoderm *kirrelL* gene"

### Sheet: Sheet1
BAC co-injected with WT.mCherry.BAC	Tag	Run	Time (hpf)	RNA count/incorporated DNA
ΔB.GFP.BAC	GFP	1	20	0.00757496
			30	0.0687034
			50	0.126129
			65	0.171405
		2	20	0.0119723
			30	0.159793
			50	0.172251
			65	0.283081
		Average	20	0.00977363
			30	0.114248
			50	0.14919
			65	0.227243
	mCherry	1	20	0.00412064
			30	0.0683077
			50	0.151359
			65	0.160024
		2	20	0.00450621
			30	0.188969
			50	0.304325
			65	0.403666
		Average	20	0.00431342
			30	0.128638
			50	0.227842
			65	0.281845
ΔC.GFP.BAC	GFP	1	20	0.0149403
			30	0.190523
			50	0.392043
			65	0.494518
		2	20	0.0070543
			30	0.071116
			50	0.237908
			65	0.240317
		Average	20	0.0109973
			30	0.13082
			50	0.314976
			65	0.367417
	mCherry	1	20	0.0417161
			30	0.64001
			50	0.732906
			65	0.895445
		2	20	0.0111554
			30	0.231069
			50	0.348403
			65	0.385934
		Average	20	0.0264357
			30	0.435539
			50	0.540654
			65	0.640689
ΔE.GFP.BAC	GFP	1	20	0.0213236
			30	0.26392
			50	0.407828
			65	0.617217
		2	20	0.020961
			30	0.186814
			50	0.309299
			65	0.381703
		Average	20	0.0211423
			30	0.225367
			50	0.358564
			65	0.49946
	mCherry	1	20	0.0236875
			30	0.324071
			50	0.500977
			65	0.644048
		2	20	0.0104646
			30	0.167053
			50	0.304735
			65	0.35012
		Average	20	0.0170761
			30	0.245562
			50	0.402856
			65	0.497084
ΔF.GFP.BAC	GFP	1	20	0.0220463
			30	0.288827
			50	0.491342
			65	0.761491
		2	20	0.0160373
			30	0.0921675
			50	0.143301
			65	0.164045
		Average	20	0.0190418
			30	0.190497
			50	0.317322
			65	0.462768
	mCherry	1	20	0.0140674
			30	0.246795
			50	0.515428
			65	0.594125
		2	20	0.0134088
			30	0.109763
			50	0.16653
			65	0.206316
		Average	20	0.0137381
			30	0.178279
			50	0.340979
			65	0.400221
ΔG.GFP.BAC	GFP	1	20	0.00240204
			30	0.00719122
			50	0.00564109
			65	0.00345993
		2	20	0.00752701
			30	0.0136101
			50	0.0106161
			65	0.00955637
		Average	20	0.00496453
			30	0.0104007
			50	0.00812862
			65	0.00650815
	mCherry	1	20	0.0126302
			30	0.2194
			50	0.321083
			65	0.278442
		2	20	0.0858221
			30	0.678962
			50	0.907665
			65	1.01902
		Average	20	0.0492262
			30	0.449181
			50	0.614374
			65	0.648732
ΔG.kirrelLprm.GFP.BAC	GFP	1	20	0.00897
			30	0.082755
			50	0.143456
			65	0.173829
		2	20	0.00977802
			30	0.0668284
			50	0.104835
			65	0.112214
		Average	20	0.00937401
			30	0.0747917
			50	0.124145
			65	0.143022
	mCherry	1	20	0.008696
			30	0.265846
			50	0.525694
			65	0.679783
		2	20	0.0134986
			30	0.146972
			50	0.208818
			65	0.238345
		Average	20	0.0110973
			30	0.206409
			50	0.367256
			65	0.459064
ΔH.GFP.BAC	GFP	1	20	0.0551171
			30	0.590077
			50	0.738551
			65	0.318261
		2	20	0.0168338
			30	0.283805
			50	0.564673
			65	0.503783
		Average	20	0.0359755
			30	0.436941
			50	0.651612
			65	0.411022
	mCherry	1	20	0.128695
			30	0.988489
			50	0.99579
			65	1.10594
		2	20	0.0337753
			30	0.433834
			50	0.540768
			65	0.65938
		Average	20	0.0812351
			30	0.711161
			50	0.768279
			65	0.882661
ΔI.GFP.BAC	GFP	1	20	0.0314048
			30	0.385554
			50	0.559626
			65	0.381126
		2	20	0.040097
			30	0.436027
			50	0.429121
			65	0.564589
		Average	20	0.0357509
			30	0.410791
			50	0.494373
			65	0.472858
	mCherry	1	20	0.0178635
			30	0.420391
			50	0.61938
			65	0.379893
		2	20	0.0293656
			30	0.3909
			50	0.462139
			65	0.616622
		Average	20	0.0236146
			30	0.405646
			50	0.540759
			65	0.498257
