## Supplemental Table S3 for "Architecture and evolution of the *cis*-regulatory system of the echinoderm *kirrelL* gene"

### Sheet: Sheet1
Tag	Gene	Target Sequence
RNA	GFP	TGGTCACTACCTTCACCTATGGCGTGCAGTGCTTTTCCAGATACCCAGACCATATGAAGCAGCATGACTTTTTCAAGAGCGCCATGCCCGAGGGCTATGT
RNA	RFP	ATGGCCATCATCAAGGAGTTCATGCGCTTCAAGGTGCACATGGAGGGCTCCGTGAACGGCCACGAGTTCGAGATCGAGGGCGAGGGCGAGGGCCGCCCCT
RNA	foxJ1	CAGCCCGTCATGGAAATCCCAAAGATAGAACCCAAAGAAGACAATCTGGACGACAGTCTGACGAGTCTGAACTGGTTGCAGAACCTTCGCATCATGCGCA
RNA	hlf	GGCGCGTTAAAGAAAACCAAATTGTTATCCGGGCATCCTACTTGGGAAAAGAGAATAGCGCTCTCAGGGATGATGTCTTAGAATTGAAGAAGGAAAACTC
RNA	kazL	CTCAGGCTTGCCATCGACCAGAACAAAGTGCCTAGTGATTGCAAATTTCCCAAAGCAGCTGATCTTGACCATTGCTGGGTAGCCAGGACGTGGTTGAATG
RNA	rasgrp3	GGTTACATCACATACACTGAGTTCCAGAGTATAGCGACCAGCAACTTCCCCTTCATGGGCTCATTCTGTGTGCTGGATGCAGATCGGGATGGCCTGATCA
DNA	GFP	TCGGCCAGCTGCACGGATCCATCCTCAATGTTGTGTCTGATCTTGAAGTTGACCTTGATGCCATTCTTTTGCTTGTCGGCCATGATGTACACATTGTGGG
DNA	RFP	CGGCGCGTTCGTACTGTTCCACGATGGTGTAGTCCTCGTTGTGGGAGGTGATGTCCAACTTGATGTTGACGTTGTAGGCGCCGGGCAGCTGCACGGGCTT
DNA	hypp_1164	TTAACCATGTCTATCGGTCTCTTTAGAGCAGCTACTACATGAGGAGGGATCCAGGTTGGGACACTCTTCGGATACCGCTTGGTTTTTATCAAGAATATAA
DNA	hypp_1901	TAATGTGATTGGAGCATTTTAAGTTTATCCTGAGATTGGTTGTCTATGAATCAATTTAAAAGTTCCCATTGATATAATGACTACCGGGGAGTTTCTAGAA
DNA	hypp_2956	ATTTTCGCGGTTCTGTAAACACAGGACTTGATGCCCTGCAAGTAAAATTCACTCCGTTGTCGTCCCCACTGAGAGTCTTATTGTAAGTTATCGTATTCGT
DNA	hypp_592	GGCTTTCCTAGAACATTGCCATTCAGACTCACAACTGTAGTGCTATTTGATACCGTCCAACCATTGTTAGACAACTCGCACACAATCTCTACATCAATAT
DNA	kirrelL	TAAAGCACTACTGGTCGCTTCACAGATGAAGGTGACTCCATTATCTCCTGGTGTAAGTATCCTCCTGTAGACATTAGTATGCTTGGTAGCATGGGACACT
DNA	pmar1	TCTAGAGGTTGACGTAGAAGACGTACGGATGATAACCCATCGGTGTGGAGAATGAAGACGGTGTGCGGTAAAGATGCTCTGCGTTATACCTGGATGTAGA
