## Supplemental Table S4 for "Architecture and evolution of the *cis*-regulatory system of the echinoderm *kirrelL* gene"

### Sheet: Element B deletion
Gene	Run	Target	20 hpf	20 hpf	20 hpf	30 hpf	30 hpf	30 hpf	50 hpf	50 hpf	50 hpf	65 hpf	65 hpf	65 hpf
foxJ1	1	RNA	1156.96	1150.99	1202.11	1158.79	1076.61	1077.27	1177.48	1256.6	1169.57	1398.54	1504.97	1589.68
hlf	1	RNA	3336.08	3175.27	3271.19	4042.35	3775.19	3800.05	4394.96	4435.92	4385.87	4534.09	4751.74	5081.91
kazL	1	RNA	471.77	494.1	489.95	321.89	293.83	358.1	363.03	331.03	359.32	327.63	337.29	324.89
rasgrp3	1	RNA	131.05	132.14	123.85	158.26	199.81	162.77	127.02	129.32	129.46	114.86	98.93	90.92
GFP_1	1	RNA	177.85	157.04	138.42	2508.02	2280.16	2317.32	2207.35	2248.87	2191.17	1291.69	1311.21	1524.17
mCherry_1	1	RNA	52.42	55.54	65.57	1507.5	1415.11	1376.19	1526.78	1600.64	1609.91	825.66	892.94	955.95
GFP_1	1	DNA	20502.5	20965.3	21015.7	34666.7	34529.1	34227.1	17399.5	17568.2	17735.6	7992.62	8033.48	8051.76
Hypp_1164	1	DNA	2013.87	1965.41	2021.44	1952.72	1962.23	1971.11	2043.51	2070.82	2008.02	1949.83	2042.14	1952.72
Hypp_1901	1	DNA	1987.47	1912.77	2019.93	2072.56	2075.38	2055.38	2051.16	1984.37	2016.41	2043.34	1993.26	2055.02
Hypp_2956	1	DNA	2697.39	2809.01	2694.75	2746.93	2687.77	2814.7	2652.93	2676.96	2888.82	2776.8	2689.08	2697.67
Hypp_592	1	DNA	1953.74	2058.64	1940.1	2044.98	1991.01	1943.64	2016.72	2055.91	2031.09	2021.01	1997.71	2040.17
kirrelL	1	DNA	1939.07	1896.23	1908.46	1911.82	1979.1	1958.29	1943.06	1923.75	1821.37	1910.05	1977.27	1937.04
mCherry_1	1	DNA	13484	13491.7	15136.7	21220.2	20874.9	20837.8	10193.6	10546.9	10558.1	5903.22	5579.89	5230.35
pmar1	1	DNA	18349.3	18206	18421.9	17267.2	17401	17291.2	17223.5	17250.2	17344.5	17573.6	17358.2	17543.1
foxJ1	2	RNA	2042.8	2176.51	2082.32	1881.91	1957.37	1976.54	1810.94	1635.53	1730.29	1948.54	2107.03	2084.38
hlf	2	RNA	6261.01	6502.36	6305.44	7281.61	7111.96	7079.39	8008.83	7443	7878.31	7809.01	7554.88	7869.8
kazL	2	RNA	809.39	877.12	883.88	778.44	779.96	768.93	849.67	834.73	881.55	765.03	780.63	790.06
rasgrp3	2	RNA	291.43	243.04	259.96	282.82	277.87	280.4	244.82	296.91	251.06	259.17	242.79	232.79
GFP_1	2	RNA	69.06	65.17	51.99	1260.59	1149.27	1170.02	1175.49	1028.14	1009.93	754.92	725.06	704.11
mCherry_1	2	RNA	45.58	31.23	37.69	1710.42	1694.45	1712.76	2061.16	2034.23	2014.15	1326.76	1331.03	1385.29
GFP_1	2	DNA	5409.12	5022.12	5123	7410.28	7457.45	7535.57	6262.98	6336.01	6057.23	2597.8	2531.03	2586.59
Hypp_1164	2	DNA	1481.27	1507.42	1577.95	1533.71	1579.11	1491.97	1574.08	1637.25	1457.83	1505.12	1490.89	1469.04
Hypp_1901	2	DNA	1483.11	1421.17	1414.52	1422.35	1490.54	1525.17	1403.69	1339.78	1467.42	1467.25	1474.17	1532.82
Hypp_2956	2	DNA	2267.21	2087.65	2183.06	2196.23	2178.19	2148.72	2185.37	2198.86	2256.01	2170.23	2294.85	2328.8
Hypp_592	2	DNA	1479.42	1581.91	1612.98	1555.23	1521.97	1549.03	1578.85	1619.4	1582.51	1613.21	1591.91	1534.81
kirrelL	2	DNA	1366.61	1413.33	1295.83	1390.54	1340.06	1375.76	1366.75	1350.49	1431.19	1426.62	1398.23	1330.17
mCherry_1	2	DNA	9666.13	7960.51	7782.76	9639.26	8490.83	8951.8	6410.73	6421.68	7243.32	3519.05	2844.53	3652.33
pmar1	2	DNA	14857	14962.5	14690	14439.7	14308.2	14358.4	14358.6	14183.1	13687.4	13563.9	13326.7	13974.8

### Sheet: Element C deletion
Gene	Run	Target	20 hpf	20 hpf	20 hpf	30 hpf	30 hpf	30 hpf	50 hpf	50 hpf	50 hpf	65 hpf	65 hpf	65 hpf
foxJ1	1	RNA	2648.82	2567.41	2585.47	1996.31	2059.42	2022.12	2171.24	2080.01	2092.34	2581.89	2552.47	2507.02
hlf	1	RNA	6881.21	6427.62	6856.21	7743.94	7901.8	7797.97	8044.56	7888.24	7358.68	7747.21	7749.27	7829.66
kazL	1	RNA	953	902.93	956.77	869.76	877.83	895.75	949.4	992.37	996.12	933.52	927.6	1016.54
rasgrp3	1	RNA	194.78	227.07	199.49	251.64	236.85	239.55	204.03	207.8	220.6	181.2	184.41	169.56
GFP_1	1	RNA	171.67	157.45	186.59	2015.67	2158.44	2057.8	2114.63	2017.17	1982.53	1717.95	1656.18	1644.78
mCherry_1	1	RNA	554.63	458.43	515.11	6819.98	7077.5	6670.32	4553.59	4353.64	4257.58	3701.96	3695.8	3594.78
GFP_1	1	DNA	11349.5	11192.1	11340.6	10898.8	10535.5	10672.2	5127.52	5148.96	5032.13	3275.89	3352	3334.18
Hypp_1164	1	DNA	1539.29	1569.45	1518.68	1597.6	1620.34	1633.3	1539.59	1534.73	1539.37	1490.98	1549.45	1488.79
Hypp_1901	1	DNA	1661.31	1600.29	1714.89	1639.68	1628.28	1690.34	1636.5	1677.61	1670.16	1751.06	1647.18	1795.46
Hypp_2956	1	DNA	2209.45	2246.79	2198.68	2243.32	2223.51	2207.55	2307.3	2290.58	2203.68	2105.54	2160.88	2177.02
Hypp_592	1	DNA	1620.01	1603.59	1593.7	1551.17	1570.08	1555.53	1641.51	1602.02	1625.94	1646.85	1587.04	1613.6
kirrelL	1	DNA	1547.74	1577.16	1528.3	1588.9	1538.34	1521.83	1533.75	1528.28	1583.6	1604.99	1624.63	1541.39
mCherry_1	1	DNA	11556.9	12119.4	12281.2	10198	11247.2	10099.3	6077.34	5864.25	5689.85	4279.67	4572.35	3197.78
pmar1	1	DNA	12983.6	12888.2	13188.2	12699.6	12981.3	12748.9	12567.4	12738.8	12608.6	12659.1	12935.2	12708.2
foxJ1	2	RNA	2100.13	2100.01	2053.18	1482.12	1619.81	1506.11	1463.56	1458.79	1462.67	2041.43	1991.43	2073.25
hlf	2	RNA	4019.74	4031.02	4056.4	5645.52	6215.57	5854.99	7833.51	8081.33	7736.53	7786.25	7798.29	7819.8
kazL	2	RNA	754.6	752.98	755.47	552.21	562.64	516.55	654.66	623.13	620.91	584.85	635.07	620.61
rasgrp3	2	RNA	363.46	363.25	367.99	501.1	408.74	508.31	308.49	315.19	329.53	249.07	234.77	230.12
GFP_1	2	RNA	113.13	95.86	107.23	836.42	894.43	817.77	1773.23	1837.98	1704.32	1157.31	1116.56	1152.04
mCherry_1	2	RNA	140.81	151.35	141.35	2096.66	2346.45	2250.92	2447.9	2592.74	2483.64	1703.04	1780.58	1752.52
GFP_1	2	DNA	15198.4	14716.1	14912	11963.3	11935.8	11938.4	7234.57	7336.96	7771.23	4757.24	4771.41	4727.15
Hypp_1164	2	DNA	1881.28	1923.9	1870.36	1990.18	1936	1986.56	1951.65	1937.93	1944.98	1923.14	1918.08	1933.29
Hypp_1901	2	DNA	1679.08	1581.02	1578.11	1677.01	1693.76	1711.21	1670.75	1660.49	1602.87	1637.95	1704.33	1776.5
Hypp_2956	2	DNA	2438.88	2381.06	2398.93	2484.1	2500.91	2375.06	2443.22	2487.27	2439.91	2531.13	2412.33	2355.42
Hypp_592	2	DNA	1784.58	1785.8	1795.39	1693.44	1698.55	1726.23	1738.05	1717.37	1781.74	1763.79	1791.68	1810.55
kirrelL	2	DNA	1621.32	1657.22	1700.09	1643.18	1673.66	1697.19	1685.38	1679.91	1668.86	1642.74	1614.85	1627.51
mCherry_1	2	DNA	12767.1	12363.7	13730.3	9551.71	9734.59	9683.5	6545.49	6557.35	8493.65	4421.44	4831.06	4314.95
pmar1	2	DNA	14910.8	15506.7	15378.3	14406.8	14256.7	14051.1	14242.4	14393.7	14695	14387.3	14567	13943.1

### Sheet: Element E deletion
Gene	Run	Target	20 hpf	20 hpf	20 hpf	30 hpf	30 hpf	30 hpf	50 hpf	50 hpf	50 hpf	65 hpf	65 hpf	65 hpf
foxJ1	1	RNA	1734.47	1594.54	1733.28	1332.32	1307.88	1360.17	1740.94	1888.86	1740.62	1947.58	1934.8	1974.99
hlf	1	RNA	5305.81	5201.56	5395.11	5781.07	5655.63	5896.19	6951.1	7285.25	6828.35	7318.66	7082.5	7273.28
kazL	1	RNA	616.37	623.26	580.64	612.85	579.89	610.01	542.7	510.34	505.13	559.32	554.67	573.42
rasgrp3	1	RNA	234.9	257.75	245.39	282.27	310.62	272.35	202.88	189.73	221.93	167.13	175.3	161.76
GFP_1	1	RNA	321.34	374.24	269.58	1013.24	1038.61	1109.32	1010.58	996.66	1015.23	1024.3	1040.66	1041.25
mCherry_1	1	RNA	233.02	208.24	216.01	1534.05	1639.66	1618.98	1427.75	1374.92	1354.74	1429.86	1456.01	1450.01
GFP_1	1	DNA	14116.2	15501.1	15645.4	3950.99	3961.14	4065.64	2516.41	2485.41	2409.31	1683.91	1617.53	1731.17
Hypp_1164	1	DNA	917.29	899.13	851.23	936.76	920.39	922.33	953.12	952.42	958.55	925.35	891.33	858.21
Hypp_1901	1	DNA	859.42	835.41	812.05	901.63	861.21	832.29	877.39	845.26	827.48	886.86	889.72	854.52
Hypp_2956	1	DNA	1089.34	1156.36	1170.56	1203.15	1185.69	1184.37	1172.47	1156.34	1187.71	1139.45	1135	1202.97
Hypp_592	1	DNA	896.68	862.55	879.63	844.06	840.8	873.85	844.32	838.07	871.17	870.02	899.34	862.82
kirrelL	1	DNA	870.52	882.61	901.18	825.52	871.41	850.76	859.11	899.64	838.18	851.58	868.88	919.97
mCherry_1	1	DNA	8679.02	9196.58	9871.89	4502.31	5387.64	4899.08	2269.21	2962.02	3067.37	2505.82	2144.95	2081.46
pmar1	1	DNA	8672.68	8791.86	9063.76	8210.33	8442.68	8601.1	8174.2	8283.09	8451.31	8391.48	8265.6	8301.88
foxJ1	2	RNA	2190.24	2315.06	2242.39	1722	1690.87	1624.2	1680.26	1682.8	1662.09	1952.87	2000.72	2062.33
hlf	2	RNA	6793.3	6825.23	6874.46	7211.62	7320.45	6880.67	7798.27	7983.07	7753.93	7451	7470.39	7500.86
kazL	2	RNA	702.46	670.32	666.94	502.08	523.74	553.9	663.09	704.18	694.7	773.26	753.31	751.3
rasgrp3	2	RNA	239.93	236.77	243.92	402.2	386.83	405.11	288.63	265.09	280.1	222.88	222.73	215.78
GFP_1	2	RNA	180.19	193.62	192.07	1089.4	1120.6	1035.29	751.07	734.55	718.14	670.07	635.55	707.14
mCherry_1	2	RNA	91.54	85.24	97.8	844.35	953.11	1031.54	762.87	694.84	723.08	617.03	620.83	653.02
GFP_1	2	DNA	9051.68	8820.23	9124.87	5948.92	5752.89	5669.97	2437.68	2294.09	2393.25	1716.2	1774.32	1782.58
Hypp_1164	2	DNA	1188.66	1207.49	1106.23	1183.14	1131.39	1214.99	1230.26	1148.43	1181.49	1120.05	1113.33	1114.38
Hypp_1901	2	DNA	916	937.7	1013.19	1045.31	1047.77	1019.32	1057.52	1011.53	963.17	1082.97	1002.33	1058.87
Hypp_2956	2	DNA	1644.51	1610.66	1604.55	1566.46	1673.72	1623.02	1641.57	1614.23	1706.19	1632.53	1624.1	1665.87
Hypp_592	2	DNA	1194.68	1205.47	1145.52	1132.84	1127.7	1133.08	1132.47	1169.56	1160.39	1152.38	1187.61	1188.39
kirrelL	2	DNA	1182.64	1126.65	1174.47	1157.99	1170.75	1130.05	1091.33	1153.94	1153.97	1141.92	1186.78	1126.48
mCherry_1	2	DNA	8395.42	8836.4	9007.01	5611.88	5921.37	5401.49	2302.41	2659.75	2194.19	2004.3	1645.8	1750.56
pmar1	2	DNA	11914.9	12169.9	12458	11860.6	11507	11711.6	11419.7	11910.5	11593.8	11567.5	11800.2	11454.8

### Sheet: Element F deletion
Gene	Run	Target	20 hpf	20 hpf	20 hpf	30 hpf	30 hpf	30 hpf	50 hpf	50 hpf	50 hpf	65 hpf	65 hpf	65 hpf
foxJ1	1	RNA	1235.29	1217.9	1326.21	916.13	897.66	940.96	946.97	949.82	927.59	1123.62	1145.98	1118.71
hlf	1	RNA	3572.54	3494.98	3632.77	4397.07	4028.74	4404.92	4310.35	4456.23	4307.59	3670.2	3776.62	3590.86
kazL	1	RNA	274.51	294.37	308.69	286.64	369.97	321.91	332.62	299.51	324.58	385.5	344.94	376.45
rasgrp3	1	RNA	200	193.36	162.92	209.83	181.09	181.59	178.46	191.12	186.82	152.41	162.3	160.22
GFP_1	1	RNA	325.49	326.12	322.98	2212.59	2159.44	2228.6	1452.73	1564.56	1383.45	735.63	725.89	720.41
mCherry_1	1	RNA	235.29	216.45	248.66	2338.11	2186.7	2432.2	1469.44	1374.27	1512.56	819.81	806.26	773.07
GFP_1	1	DNA	19866.3	20037	20867	24589.6	23718.9	23307.1	10353.3	10039.1	10317.4	4526	4442.62	4332.2
Hypp_1164	1	DNA	1992.79	2047.68	2211.38	2081.61	2036.46	2112.37	2245.1	2085.63	2116.32	2083.31	1975.5	1944.91
Hypp_1901	1	DNA	1314.62	1132.44	1077.74	1132.44	1239.87	1199.67	1077.39	1170.57	1155.07	1146.47	1189.21	1326.43
Hypp_2956	1	DNA	2518.04	2778.15	2648.19	2605.44	2576.33	2634.55	2676.06	2761.98	2776.86	2671.52	2683.61	2613.49
Hypp_592	1	DNA	1892.5	1964.48	1998.17	1974.93	1898.84	1843.15	1966.4	1918.53	1905.12	1960.45	2000.3	1879.05
kirrelL	1	DNA	1656.19	1610.05	1583.45	1730.12	1722.85	1708.54	1647.7	1625.89	1646.99	1674.79	1688.34	1727.3
mCherry_1	1	DNA	17752.4	17047.1	17434.9	22334.3	20748.3	20299.8	8290.11	9310.62	8558.28	3622.18	3684.14	4322.17
pmar1	1	DNA	17513.1	17771.1	18133	17254.7	17015.5	17222.9	17265.4	17215.5	17001	17283.9	17006.7	16547.1
foxJ1	2	RNA	5759.01	5734.48	5874.57	4483.25	4635.72	4569.99	4185.42	4286.21	4120.18	5068.92	5220.02	5209.71
hlf	2	RNA	12580.1	12434.8	12591.5	12988	13363.4	13348.5	17784.9	18035.3	17489	16262.7	16282.1	15540.1
kazL	2	RNA	1993.17	2086.38	2099.33	1568.51	1475.87	1610.65	1616.38	1682.21	1464.41	1552.31	1540.68	1545.9
rasgrp3	2	RNA	396.23	384.59	368.46	626.47	625.81	582.34	475.54	440	542.23	447.13	436.95	457.17
GFP_1	2	RNA	358.03	432.51	414.52	2125.03	2311.26	2331.54	3146.09	3284.31	3109.55	2600.55	2535.51	2558.56
mCherry_1	2	RNA	193.2	201.51	181.26	1453.48	1597.51	1662.6	2584.65	2449.59	2550.4	1886.96	1908.15	1934.89
GFP_1	2	DNA	18796.1	17860.5	18003.9	7939.39	7637.23	7855.5	6402.38	6675.67	6338.05	3353.92	3376.09	3374.66
Hypp_1164	2	DNA	1938.02	1864.07	1835.59	1769.35	1828.73	1745.67	1670.61	1656.8	1664.28	1645.73	1594.99	1603.52
Hypp_1901	2	DNA	1701.78	1643.57	1717.16	1871.75	1901.93	1849.63	1916.6	1905.68	1899.69	1833.1	1945.48	2030.56
Hypp_2956	2	DNA	2519.86	2500.13	2506.66	2654.67	2613.82	2602.5	2749.02	2687.77	2678.11	2702.03	2682.1	2596.42
Hypp_592	2	DNA	1970.83	1992.98	1909.6	1873.05	1872.41	1826.78	1926.88	1983.82	1964.49	1994.71	1985.8	1952.44
kirrelL	2	DNA	1557.41	1699.55	1731.96	1742.13	1670.53	1806.22	1782.36	1774	1796.34	1833.88	1731.47	1735.5
mCherry_1	2	DNA	13386.8	12979	14577.8	6101.34	5876.97	7120.9	4717.65	5136.8	4860.78	2795.71	3486.19	3362.53
pmar1	2	DNA	18360.8	18052.2	17923.3	16326	16470.4	16892.3	15493.4	15682.4	15674.9	15707.1	16367.1	16349.9

### Sheet: Element G deletion
Gene	Run	Target	20 hpf	20 hpf	20 hpf	30 hpf	30 hpf	30 hpf	50 hpf	50 hpf	50 hpf	65 hpf	65 hpf	65 hpf
foxJ1	1	RNA	2451.01	2580.16	2507.1	2175.99	2197.83	2265.57	2952.18	2757.47	2848	2777.55	2755.19	2938.45
hlf	1	RNA	8127.26	8408.3	8252.67	9771.58	9805.18	9687.25	10202.9	9344.89	9557.43	9400.4	9279.36	9796.33
kazL	1	RNA	806.31	727.32	793.12	809.81	819.93	894.07	795.12	702.21	693.24	797.54	792.73	796.81
rasgrp3	1	RNA	254.51	259.07	249.11	237.41	231.35	208.33	170.69	225.92	216.64	196.31	201.7	178.22
GFP_1	1	RNA	29.94	45.1	41.52	53.89	56.14	43.4	22.05	12.23	16.91	13.86	11.14	12.62
mCherry_1	1	RNA	775.3	744.59	769.7	4548.61	4409.27	4001.63	3204.66	2874.91	2991.72	2498.1	2464.37	2417.89
GFP_1	1	DNA	5025.84	5251.98	5207.74	3979.9	3678.38	3614.97	1598.63	1615.97		1317.56	1312.39	1306.69
Hypp_1164	1	DNA	965.02	974.36	976.45	1031.83	1000.52	1013.99	919.67	938.15		899.14	956.39	909
Hypp_1901	1	DNA	951.15	847.04	837.95	1000.79	989.08	973.38	964.28	893.76		940.27	956.39	1022.14
Hypp_2956	1	DNA	1355.55	1338.64	1407.54	1497.31	1433.75	1392.81	1406.06	1392.83		1418.64	1402.79	1395.34
Hypp_592	1	DNA	986.19	1049.51	1018	799.08	910.6	954.35	974.9	1004.13		1027.25	984.45	997.16
kirrelL	1	DNA	937.28	971.7	964.33	930.97	918.78	909.93	954.36	1001.73		959.08	927.09	922.72
mCherry_1	1	DNA	8618.75	9152.06	8907.52	6920.22	6130.64	6036.38	3595.15	3067.58		2704.46	2311.18	2226.96
pmar1	1	DNA	8480.79	8656.92	8627.05	8479.6	8216.69	8170.33	8407.32	8302.98		8254.42	8328.85	8176.64
foxJ1	2	RNA	3176.99	3148.24	3045.25	2640.34		2865.6	3043.17	3288.66	3225.41	3556.6	3601.4	3573.03
hlf	2	RNA	9017.69	8697.41	8593.63	11268.5		10927.4	10592.3	10857.2	11060.8	12145.3	11885.9	12049.4
kazL	2	RNA	999.56	1049.41	1071.29	913.79		872.14	1180.19	1138.98	1188.99	1045.25	1048.27	1073.36
rasgrp3	2	RNA	507.89	506.16	518.78	534.96		532.57	382.31	357.63	342.88	322.12	324.13	314.73
GFP_1	2	RNA	70.24	53	80.41	158.42		197.88	60.1	64.79	78.22	26.45	21.01	31.84
mCherry_1	2	RNA	483.57	540.61	536.94	8031.23		8252.33	5503.29	5637.88	5959.31	3230.69	3325.3	3260.11
GFP_1	2	DNA	27609.4	28256.2	28916.5	24974.8	24601.9	24743.1	11899.7	11995.2	12110.6	7573.62	7647.03	7698.92
Hypp_1164	2	DNA	2017.04	2021.43	2151.49	2057.81	1966.36	2021.92	2011.95	1990.07	1975.7	1870.89	1875.59	1879.32
Hypp_1901	2	DNA	2114.32	2047.45	1929.04	2102.61	2193.49	2252.24	2081.57	2086.43	2147.32	2251.8	2190.06	2291.51
Hypp_2956	2	DNA	2745.05	2833.56	2884.87	2887.66	2885.56	2788.3	2865.87	2910.05	2805.89	2837.61	2976.89	2844.98
Hypp_592	2	DNA	2065.68	2098.12	2165.39	2124	2084.73	2041.29	2083.62	2031.66	2068.75	2107.41	2106.81	2124.62
kirrelL	2	DNA	2329.97	2314.51	2149.75	2257.38	2335.32	2284.86	2449.15	2471.87	2410.95	2392.07	2314.92	2330.32
mCherry_1	2	DNA	41346	41261.2	40994.8	37487.6	36745.6	37094.8	17478.9	17527.2	18252.7	11809.1	11733.1	11711.4
pmar1	2	DNA	17773.9	17584.8	17967.9	16717.1	16527.5	16910.2	16350.5	16503.8	16867.4	16618	16792.4	16509.4

### Sheet: Element G deletion + kirrelLprm
Gene	Run	Target	20 hpf	20 hpf	20 hpf	30 hpf	30 hpf	30 hpf	50 hpf	50 hpf	50 hpf	65 hpf	65 hpf	65 hpf
foxJ1	1	RNA	2036.78	1962.59	2130.62	1257.73	1412.38	1407.02	1799.61	1728.76	1649.52	1730.86	1688.8	1675.67
hlf	1	RNA	4278.78	4416.09	4355.33	3994.15	4687.98	4667.62	5936.01	5497.84	5287.49	5928.51	5910.26	5944.06
kazL	1	RNA	381.53	399.06	334.81	441.91	409.94	396.51	500.9	527.34	513.25	489.82	537.11	542
rasgrp3	1	RNA	204.26	196.36	218.6	305.93	250.21	260.81	126.92	135.5	151.72	135.12	126.69	125.81
GFP_1	1	RNA	55.88	65.45	74.71	560.88	592.49	600.54	256.12	270.15	235.65	347.46	309.91	348.09
mCherry_1	1	RNA	136.81	152.02	146.65	3807.19	4052.22	4095.96	2266.52	2206.04	2130.49	3074.04	3030.51	3007.03
GFP_1	1	DNA	7163.85	7165.91	7526.36	7040.29	6974.4	7179.29	1776.69	1773.73	1760.75	2145.1	1833.75	1805.34
Hypp_1164	1	DNA	1095.68	1087.07	1079.02	1093.24	1099.39	1052.39	1089.14	1088.85	1081.62	1010.31	1101.88	994.84
Hypp_1901	1	DNA	828.25	891.83	828.05	872.73	856.05	864.95	835.07	855.84	857.62	873.2	849.77	969.09
Hypp_2956	1	DNA	1394.05	1376.02	1407.69	1437.28	1471.44	1438.01	1487.1	1435.1	1435.05	1335.05	1418.5	1420.17
Hypp_592	1	DNA	1038.8	983.99	1030.61	961.73	992.8	981.12	1009.91	1034.41	1002.69	1006.7	946.9	971.15
kirrelL	1	DNA	865.17	816.86	826.78	867.42	843.31	872.76	851.46	849.3	864.02	930.93	890.55	860.96
mCherry_1	1	DNA	16071	17077.6	16930.5	14622.5	15436.3	14912.1	3748.25	4198.6	4613.78	4082.73	4884.31	4436.62
pmar1	1	DNA	6679.88	7083.13	7086.86	6639.13	6550.74	6776.1	6530.3	6464.5	6585.73	6880.93	6781.09	6634.33
foxJ1	2	RNA	2198.56	2130.45	2063.12	1795.25	1756.14	1757.91	1799.62	1792.09	1977.07	1887.11	1930.15	2024.12
hlf	2	RNA	5880.3	6079.51	5924.48	6650.02	6536.82	6591.01	7302.09	7532.4	7699.77	7176.46	6870.08	7306.46
kazL	2	RNA	649.87	596.08	605.08	642.76	640.25	684.02	712.05	681.2	663.45	652.52	645.54	696.85
rasgrp3	2	RNA	314.45	342.2	357.22	344.29	359.46	333.36	282.35	287.31	261.59	298.97	308.64	256.35
GFP_1	2	RNA	159.85	151.78	172.53	1216.21	1213.93	1073.89	350.8	359.78	352.57	156.78	166.1	168.98
mCherry_1	2	RNA	175.57	234.57	140.94	2087	2081.71	2110.88	595.12	572.07	621.74	328.16	371.66	353.12
GFP_1	2	DNA	16124.4	16770	16620.8	17671.6	17126.2	17635.4	3393.59	3401.61	3345.99	1411.26	1427.15	1544.81
Hypp_1164	2	DNA	1782.12	1823.54	1830.77	1799.98	1770.04	1753.85	1822.58	1846.11	1731.94	1718.47	1742.59	1725.04
Hypp_1901	2	DNA	1840.31	1713.59	1860.44	1853.73	1859.46	1916.08	1712.52	1791.55	1928.83	1981.9	1896.76	1951.1
Hypp_2956	2	DNA	2667.1	2698.4	2631.91	2746.85	2867.84	2856.81	2730.6	2776.96	2725.2	2838.58	2781.05	2817.7
Hypp_592	2	DNA	1905.26	1865.95	1821.87	1868.59	1915.48	1907.18	1923.47	1908.47	1911.28	1960.74	1949.93	1905.89
kirrelL	2	DNA	1807.83	1829.82	1799.61	1805.7	1740.96	1729.12	1907.75	1821.62	1832.27	1677.61	1773.31	1714.99
mCherry_1	2	DNA	13113.6	13553.3	14158	14906.4	13892.1	13927.9	2859	2915.03	2792.92	1301.08	1522.85	1593.79
pmar1	2	DNA	18646.7	19513.9	19114.8	18166.7	17848	17745.2	17963.8	17594.8	17621.6	17666.3	17675.2	18123.9

### Sheet: Element H deletion
Gene	Run	Target	20 hpf	20 hpf	20 hpf	30 hpf	30 hpf	30 hpf	50 hpf	50 hpf	50 hpf	65 hpf	65 hpf	65 hpf
foxJ1	1	RNA	1654.9	1746.21	1632.12	1339.78	1336.18	1450.19	1555.06	1561.47		1869.89	1811.98	1812.26
hlf	1	RNA	4742.37	5038.88	4511.98	5366.97	5607.21	5978.88	6190.69	6346.4		6427.69	6230.29	6117.09
kazL	1	RNA	534.24	527.09	524.57	545.33	575.24	553.23	530.38	521.69		560.27	547.54	546.84
rasgrp3	1	RNA	210.97	190.73	228.99	225.59	205.24	184.41	173.24	171.1		131.36	143.11	145.92
GFP_1	1	RNA	151.99	192.02	156.55	1541.83	1648.93	1699.83	886.92	912.95		511.51	484.62	472.68
mCherry_1	1	RNA	488.87	546.42	489.52	2187.2	2130.63	2280.66	1012.86	988.33		1337.48	1267.9	1291.74
GFP_1	1	DNA	2861.98		3192.52		2672.62	2852.75	1288.22	1148.81			1530.14	1546.6
Hypp_1164	1	DNA	481.64		526.72		467.61	480.82	586.51	449.29			446.12	459.43
Hypp_1901	1	DNA	448.63		426.3		481.65	453.37	481.77	489.1			445.56	421.68
Hypp_2956	1	DNA	702.34		636.61		670.01	607.1	408.46	619.9			617.4	606.99
Hypp_592	1	DNA	440.38		443.35		449.43	456.5	429.41	500.47			458.64	480.7
kirrelL	1	DNA	416.66		405.46		413.08	434.54	523.67	363.98			468.32	452.25
mCherry_1	1	DNA	3721.09		4177.75		2211.63	2238.59	1099.7	909.95			1183.6	1165.6
pmar1	1	DNA	3699.43		4009.12		3677.23	3924.2	3969.39	4151.63			3908.14	4029.62
foxJ1	2	RNA	4454.63	4442.32	4439.7	3773.04	3833.49	3675.4	3432.6	3543.56	3420.74	3956.41	4087.73	4001.27
hlf	2	RNA	12466.8	12715.2	12464.5	13165	12860.3	12701.9	12671.4	12973.3	12713	13289.1	13482.7	13020.8
kazL	2	RNA	1005.57	1079.91	1017.51	865.26	911.4	880.74	1213.84	1225.45	1223.99	1155.14	1131.68	1196.28
rasgrp3	2	RNA	396.72	363.2	393.46	515.47	493.07	538.82	419.62	393.26	416.21	364.78	355.21	355.47
GFP_1	2	RNA	317.38	374.5	283.66	4772.99	4592.3	4659.88	6273.59	6528.95	6443.27	2837.44	3020.49	2987.28
mCherry_1	2	RNA	534.36	545.61	459.34	5645.03	5569.1	5467.58	4794.11	4949.99	4789.79	3249.94	3266.16	3172.61
GFP_1	2	DNA	18522.3	20377.2	19051.6	16745.6	16609.6	16063	11471.5	11318.8	11292.8		5862.41	5842.65
Hypp_1164	2	DNA	1073.22	1247.07	1122.63	1126.21	1133.04	1118.46	1093.31	1111.15	1067.05		1012.41	1016.95
Hypp_1901	2	DNA	957.3	803.8	966.09	943.2	1020.98	1048.7	989.83	985.81	988.7		1105.44	1085.3
Hypp_2956	2	DNA	1609.84	1585.44	1596.72	1621.88	1632.46	1543.99	1622.72	1634.99	1704.85		1654.38	1568.7
Hypp_592	2	DNA	1133.82	1159.9	1091.32	1108.42	1109.52	1092.88	1096.31	1136.86	1139.88		1092.86	1110.65
kirrelL	2	DNA	1096.94	1063.85	1102.05	1098.79	1054.19	1102.18	1149.55	1083.03	1089.12		1086.16	1130.5
mCherry_1	2	DNA	14760.8	15545.6	15268.6	13195.9	12492.5	12763.5	8847.72	8970.35	9058.31		4864.25	4931.53
pmar1	2	DNA	11131	11675.8	10993.7	10912.3	10366.1	10496.3	10346	10383.6	10254.5		10418.2	10532.8

### Sheet: Element I deletion
Gene	Run	Target	20 hpf	20 hpf	20 hpf	30 hpf	30 hpf	30 hpf	50 hpf	50 hpf	50 hpf	65 hpf	65 hpf	65 hpf
foxJ1	1	RNA	4270.42	4148.17	4110.58	2784.11	2680.38	2728.72	2560.29	2536.41	2541.71	2431.36	2409.14	2432.42
hlf	1	RNA	8080.23	7778.46	7979.51	8137.1	8021.78	8217.22	9697.68	9859.15	9448.98	8848.56	9051.62	8804.01
kazL	1	RNA	1131.9	1095.45	1119.18	807.43	835.99	868.97	949.34	929.77	888.74	1122.41	1193.32	1159.46
rasgrp3	1	RNA	196.16	216.75	208.7	418.84	426.23	393.2	325.03	329.51	358.94	317.27	294.42	308.55
GFP_1	1	RNA	236.84	221.94	234.33	2433.92	2373.31	2442.6	2214.84	2176.46	2300.66	1077.77	1110.18	1142.47
mCherry_1	1	RNA	138.04	154.45	172.09	3244.84	3035.9	2944.53	3093.13	3071.6	3141.71	1387.07	1441.76	1359.95
GFP_1	1	DNA	7235.72	7222.9	7611.57	6270.57	6203.68	6329.41	3999.87	3943.32	4014.72	2977.98	2815.95	2944.44
Hypp_1164	1	DNA	850.67	901.08	915.12	820.64	853.87	873.86	859.74	875.6	891.72	895.38	870.32	885.23
Hypp_1901	1	DNA	814.96	738.54	741.99	861.05	829.74	843.06	816.67	719.24	798.85	772.38	770.35	817.79
Hypp_2956	1	DNA	1183.98	1185.53	1177.91	1228.86	1215.77	1131.64	1254.62	1269.62	1234.09	1252.16	1239.96	1301.25
Hypp_592	1	DNA	819.53	846.23	813.1	874.51	851.77	876.29	867.82	875.6	867.32	830.44	853.52	829.19
kirrelL	1	DNA	905.61	884.83	850.2	818.96	857.02	853.59	813.08	925.63	813.8	836.55	887.97	799.75
mCherry_1	1	DNA	8574.44	8485.64	8947.14	7682.08	7539.03	6723.38	5262.57	4509.33	5253.52	4198.82	3693	3134.4
pmar1	1	DNA	7584.59	7821.25	8356.65	7429.57	7348.12	7409.17	7433.46	7129.87	7446.23	7680.26	7333.07	7396.23
foxJ1	2	RNA	3749.72	3584.63	3476.8	2667.34	2652.98	2657.75	2664.8	2693.93	2641.78	3414.37	3390.91	3614.83
hlf	2	RNA	10088.9	9302.46	9950.93	11159.6	10667.5	10642.5	12234.5	12135.2	12100	11561.1	11375	11540.4
kazL	2	RNA	909.26	911.43	897.61	901.51	868.36	882.09	1018.5	1028.59	990.77	970.16	1052.74	1054.73
rasgrp3	2	RNA	412.37	466.71	456.76	528.59	577.18	568.52	427.17	421.83	447.88	370.39	349.32	322.38
GFP_1	2	RNA	371.39	361.64	402.22	3152.95	3186.16	3222.44	1942.92	2052.18	1876.15	1296.06	1311.74	1436.68
mCherry_1	2	RNA	340.65	342.09	409.04	3734.97	3676.64	3736.15	2588.96	2537.99	2490.09	2029.32	2060.03	2138.2
GFP_1	2	DNA	9592.06	9271.64	9448.92	7342.23	7502.1	7084.45	4602.1	4521.19	4558.76	2276.27	2442.32	2444.99
Hypp_1164	2	DNA	1211.77	1196.43	1182.1	1203.25	1186.76	1186.86	1230.85	1207.21	1163.63	1213.55	1190.5	1049.54
Hypp_1901	2	DNA	1357.42	1306.37	1373.07	1323.8	1386.07	1291.88	1261.22	1289.4	1368.83	1310.63	1363.74	1510.43
Hypp_2956	2	DNA	1798.89	1793.22	1685.56	1764.7	1779	1824.57	1852.67	1816.47	1802.58	1867.13	1767.73	1926.12
Hypp_592	2	DNA	1225.28	1247.83	1243.65	1234.75	1263.07	1293.14	1272.41	1281.86	1290.78	1227.42	1226.53	1235.27
kirrelL	2	DNA	1072.12	1179.3	1145.8	1179.36	1117.29	1134.98	1142.93	1179.31	1134.66	1139	1142.97	980.75
mCherry_1	2	DNA	12643.3	12108.5	12427.1	9746.56	9856.26	8915.35	5179.96	5460.71	5841.48	3267.91	3632.82	3198.73
pmar1	2	DNA	13123.8	12368.4	13085.2	12462.6	12352.8	12424	12196.6	11934.8	12131.2	12287.2	12679.2	13790.4
